# Genome sequence of *Ophryocystis elektroscirrha*, an apicomplexan parasite of monarch butterflies: cryptic diversity and response to host-sequestered plant chemicals

**DOI:** 10.1101/2023.02.01.526615

**Authors:** Andrew J. Mongue, Simon H. Martin, Rachel E. V. Manweiler, Helena Scullion, Jordyn L. Koehn, Jacobus C. de Roode, James R. Walters

## Abstract

Apicomplexa are ancient and diverse organisms which have been poorly characterized by modern genomics. To better understand the evolution and diversity of these single-celled eukaryotes, we sequenced the genome of *Ophryocystis elektroscirrha*, a parasite of monarch butterflies, *Danaus plexippus*. The genome is miniscule, totaling only 9 million bases and containing fewer than 3,000 genes. We then compared this new sequence to the two other sequenced invertebrate-infecting apicomplexans, *Porospora gigantea* and *Gregarina niphandrodes*, which have nearly twice the gene content and found that *O. elektroscirrha* shares different orthologs with each sequenced relative, suggesting the true set of universally conserved apicomplexan genes is very small indeed. We investigated sequenced reads from other potential hosts to explore the viability of *in silico* infection screening. We recovered a similarly sized parasite genome from another butterfly, *Danaus chrysippus*, that was highly diverged from the *O. elektroscirrha* reference, possibly representing a distinct species. Using these two new genomes, we investigated potential evolutionary response by parasites to toxic phytochemicals their hosts ingest and sequester. Monarch butterflies are well-known to tolerate toxic cardenolides thanks to changes in the sequence of their Type II ATPase sodium pumps. We show that *Ophryocystis* completely lacks Type II or Type 4 sodium pumps, and related proteins PMCA calcium pumps show extreme sequence divergence compared to other Apicomplexa, demonstrating new avenues of research opened by genome sequencing of non-model Apicomplexa.

**Author Summary:** There are many relatives of *Plasmodium*, the single-celled parasites responsible for malaria, and they infect a wide range of animals, including insects. These parasites have received less attention however, leaving much unknown about them. We sequenced the genome of one such parasite, *Ophryocystis elektroscirrha* (OE), to compare it to better-studied parasites and shed light on OE’s interaction with its host, the monarch butterfly. We found that OE has a tiny genome with the fewest genes of any sequenced parasite in this group, lacking many genes found in its relatives. Using our new data, we also discovered evidence that infections of other butterfly species that have been attributed to OE may be caused by a previously undiscovered distinct parasite species. And finally, we explored the evolution of a family of genes that may be targeted by medicinal plant compounds in the monarch butterfly’s diet; OE has lost one of these genes and radically changed the sequence of another, setting a direction for future research.
