## Supplemental table of accessions and infection screening for "Genome sequence of *Ophryocystis elektroscirrha*, an apicomplexan parasite of monarch butterflies: cryptic diversity and response to host-sequestered plant chemicals"

### Sheet: Sheet1
ID	Species	Sex	Location	GanBank Accession	Reference	Genomic infection (OE read alignment)	Visual Infection confirmation (oocysts on scales)
MK09FLMIA11	Danaus plexippus	F	Miami, Florida, USA	SRR1552226	Zhang et al. 2014	Positive	NA
MK08FLMIA40	Danaus plexippus	F	Miami, Florida, USA	SRR1552214	Zhang et al. 2014	Positive	NA
MK09FLMIA122	Danaus plexippus	M	Miami, Florida, USA	SRR1552227	Zhang et al. 2014	Negative	NA
MK08FLMIA454	Danaus plexippus	F	Miami, Florida, USA	SRR1552216	Zhang et al. 2014	Negative	NA
MK09FLMIA16	Danaus plexippus	M	Miami, Florida, USA	SRR1552211	Zhang et al. 2014	Positive	NA
MK09FLMIA126	Danaus plexippus	F	Miami, Florida, USA	SRR1551998	Zhang et al. 2014	Positive	NA
MK08ECU88	Danaus plexippus	M	Ecuador	SRR1552310	Zhang et al. 2014	Positive	NA
MK08ECU89	Danaus plexippus	F	Ecuador	SRR1552311	Zhang et al. 2014	Negative	NA
MK08CRC23	Danaus plexippus	M	Costa Rica	SRR1552230	Zhang et al. 2014	Negative	NA
MK08CRC25	Danaus plexippus	F	Costa Rica	SRR1552231	Zhang et al. 2014	Negative	NA
MK08CRC81	Danaus plexippus	F	Costa Rica	SRR1551996	Zhang et al. 2014	Negative	NA
MK10B16008	Danaus erippus	M	Brazil	SRR1552521	Zhang et al. 2014	Negative	NA
MK10CR92	Danaus eresimus	F	Costa Rica	SRR1552522	Zhang et al. 2014	Negative	NA
MK09FL27	Danaus eresimus	M	Florida, USA	SRR1552523	Zhang et al. 2014	Negative	NA
RG28754	Danaus melanippus	Unknown	Unknown	SRR6930650	None	Negative	NA
MK10CRC30	Danaus gilippus	F	Costa Rica	SRR1552524	Zhang et al. 2014	Negative	NA
MK10TX01	Danaus gilippus	M	Texas, USA	SRR1980588	Zhang et al. 2014	Negative	NA
MK09AU112	Danaus petilia	M	Australia	SRR1552519	Zhang et al. 2014	Positive	NA
MK09AU113	Danaus petilia	M	Australia	SRR1552518	Zhang et al. 2014	Positive	NA
RFK001	Danaus chrysippus	F	Nairobi, Kenya	SRR6925899	Martin et al. 2020	Positive	NA
SM16K567	Danaus chrysippus	F	Nairobi, Kenya	ERR3773457	Martin et al. 2020	Weakly Positive	Negative
SM16K570	Danaus chrysippus	F	Nairobi, Kenya	ERR3773459	Martin et al. 2020	Negative	Negative
SM16K571	Danaus chrysippus	F	Nairobi, Kenya	ERR3773478	Martin et al. 2020	Positive	Positive
SM16K577	Danaus chrysippus	F	Nairobi, Kenya	ERR3773461	Martin et al. 2020	Positive	Positive
SM16K580	Danaus chrysippus	F	Nairobi, Kenya	ERR3773479	Martin et al. 2020	Positive	Positive
SM16K584	Danaus chrysippus	F	Nairobi, Kenya	ERR3773480	Martin et al. 2020	Positive	Positive
SM16K585	Danaus chrysippus	F	Nairobi, Kenya	ERR3773462	Martin et al. 2020	Positive	Positive
SM16K618	Danaus chrysippus	M	Nairobi, Kenya	ERR3773482	Martin et al. 2020	Negative	Negative
SM16K620	Danaus chrysippus	M	Nairobi, Kenya	ERR3773483	Martin et al. 2020	Negative	Negative
SM16K622	Danaus chrysippus	M	Nairobi, Kenya	ERR3773484	Martin et al. 2020	Negative	Negative
SM16K626	Danaus chrysippus	M	Nairobi, Kenya	ERR3773464	Martin et al. 2020	Negative	Negative
SM16K627	Danaus chrysippus	F	Nairobi, Kenya	ERR3773466	Martin et al. 2020	Negative	Negative
SM16K628	Danaus chrysippus	F	Nairobi, Kenya	ERR3773485	Martin et al. 2020	Positive	Positive
SM16K630	Danaus chrysippus	F	Nairobi, Kenya	ERR3773486	Martin et al. 2020	Positive	Positive
SM16K631	Danaus chrysippus	F	Nairobi, Kenya	ERR3773487	Martin et al. 2020	Positive	Positive
SM16K633	Danaus chrysippus	F	Nairobi, Kenya	ERR3773488	Martin et al. 2020	Negative	Negative
SM16K634	Danaus chrysippus	F	Nairobi, Kenya	ERR3773489	Martin et al. 2020	Negative	Negative
SM16K641	Danaus chrysippus	F	Nairobi, Kenya	ERR3773490	Martin et al. 2020	Positive	Positive
